# Age-induced midbrain-striatum assembloids model early phenotypes of Parkinson’s disease

**DOI:** 10.1101/2023.10.28.564305

**Authors:** Kyriaki Barmpa, Claudia Saraiva, Gemma Gomez-Giro, Elisa Gabassi, Sarah Spitz, Konstanze Brandauer, Juan E. Rodriguez Gatica, Paul Antony, Graham Robertson, Florentia Papastefanaki, Ulrich Kubitscheck, Ahmad Salti, Peter Ertl, Rebecca Matsas, Frank Edenhofer, Jens C. Schwamborn

**Author notes:** Corresponding author: Jens C. Schwamborn.

## Abstract

Parkinson’s disease (PD), one of the most common aging-associated neurodegenerative disorders, is characterised by nigrostriatal pathway dysfunction, caused by the gradual loss of dopaminergic neurons in the substantia nigra pars compacta (SNpc) of the midbrain and the dopamine depletion in the striatum. State of the art, human *in vitro* models are enabling the study of the dopaminergic neurons’ loss, but not the dysregulation of the dopaminergic network in the nigrostriatal pathway. Additionally, these models do not incorporate aging characteristics which potentially contribute to the development of PD. Therefore, it is conceivable that research conducted using these models overlooked numerous processes that contribute to disease’s phenotypes. Here we present a nigrostriatal pathway model based on midbrain-striatum assembloids with inducible aging. We show that these assembloids are capable of developing characteristics of the nigrostriatal connectivity, with catecholamine release from the midbrain to striatum and synapse formation between midbrain and striatal neurons. Moreover, Progerin-overexpressing assembloids acquire aging traits that lead to early phenotypes of PD. This new model shall help to reveal the contribution of aging as well as nigrostriatal connectivity to the onset and progression of PD.
