## Extended Data 1 for "Age-induced midbrain-striatum assembloids model early phenotypes of Parkinson’s disease"

	AGED	YOUNG	log2FoldChange	pvalue	padj	gene_chr
AAMP	2311.466085	2852.151776	-0.302800187	0.003688188	0.046177429	NA
ABCF3	1339.787717	1740.068964	-0.37814983	0.001794066	0.033117394	3
ACHE	887.4615065	1416.897609	-0.676261611	0.003307857	0.043349384	NA
ACSL6	377.4038822	584.0418063	-0.633097508	0.001188528	0.024699651	5
ACVR1B	3277.575252	4225.168057	-0.366405531	0.001396208	0.023507591	NA
ALDOA	464.8379375	875.4668341	-0.912285064	0.000125487	0.007819901	NA
ALK	54.19762275	185.1033437	-1.780938111	0.000544118	0.011914195	NA
AP2M1	8216.004333	10112.90282	-0.299688736	0.001798417	0.033134424	3
APBB2	1607.335391	2377.093426	-0.56541345	0.000651649	0.016314026	4
ARCN1	3123.4018	3954.171983	-0.340545311	0.001729946	0.027572275	NA
ARF1	8922.835974	12547.89213	-0.491877764	0.000292004	0.009332377	1
ARF4	3927.47431	6080.753118	-0.63115805	4.8e-07	5.79e-05	3
ARFGAP1	4992.201909	6748.829036	-0.434923279	0.000716526	0.026038136	NA
ARHGAP20	230.6292764	375.2803132	-0.699324578	0.00163792	0.043261167	NA
ARL1	1008.836715	1410.986194	-0.484646043	0.000333556	0.008156728	NA
ATP1B1	2937.835906	4886.569502	-0.734387605	0.003341575	0.043492158	NA
ATP6V1G2	1663.183417	2379.226014	-0.516190861	0.001925755	0.029710835	NA
BCAT1	763.0190506	1166.868216	-0.613797755	0.000140199	0.005668662	12
CA10	67.65135604	174.8049314	-1.377798895	0.002928585	0.046167019	17
CACNB2	214.9118974	362.7284633	-0.758917046	0.003656326	0.046063479	NA
CACNB4	560.0287916	851.9191708	-0.60510556	0.001261422	0.036788792	NA
CAMK2A	405.2977058	727.6535957	-0.847366842	0.002022929	0.036301907	5
CAMK2D	1537.909098	2330.991514	-0.601260797	0.002281523	0.038936747	4
CAMSAP1	5586.318273	7020.466997	-0.329909262	0.00325897	0.049207908	9
CAST	429.4743765	605.7710425	-0.497106414	0.004051867	0.049024218	NA
CBX4	2454.833169	3208.82968	-0.38675134	0.000509096	0.013799854	17
CHCHD2	9.351450963	1368.108335	-7.166743038	9.48e-121	9.16e-117	7
CHRM3	88.74728392	271.2926287	-1.620167836	2.34e-05	0.001411296	1
CLCN4	2238.913858	3085.924736	-0.463389602	0.00077979	0.018469366	X
CNTN1	3798.731038	6139.891181	-0.692842011	0.001062261	0.033162922	NA
CNTNAP5	34.84126091	109.4345453	-1.660280423	2.63e-05	0.00154278	2
COBL	121.1329324	485.5426122	-2.00666587	1.9e-12	8.73e-10	7
COG3	1191.44638	1664.125088	-0.482868404	0.000292135	0.009332377	13
COL23A1	175.8891003	427.0461457	-1.27833486	2.59e-05	0.001533323	5
CORT	27.93473657	94.10939904	-1.764936802	0.000956077	0.021169286	1
COX6A1	1007.729582	1317.005236	-0.386890145	0.003795894	0.046960145	NA
CPNE4	369.1341203	708.7841009	-0.944681433	0.000202094	0.007267182	3
CREB3	1176.35778	1750.790466	-0.57508436	1.44e-05	0.000964465	9
CREM	318.1867532	460.8000226	-0.538239569	0.00100874	0.018910876	NA
CRH	82.90761288	3083.3118	-5.217668678	0.001666986	0.026863214	NA
CRIP2	2793.016363	3785.637683	-0.438261927	0.002874782	0.045504426	14
CRY2	2152.397738	3484.559636	-0.695456053	4.02e-07	4.91e-05	11
CXXC4	215.2403249	534.5426299	-1.315942703	0.001217383	0.025137133	4
CYLD	975.2515309	1366.199103	-0.486765151	0.001016244	0.032103241	NA
CYP51A1	249.1623868	373.087059	-0.579936779	0.00084767	0.016578296	NA
DAB2IP	5358.797478	7450.791756	-0.475625765	0.000753891	0.026888319	NA
DAPK3	1711.982131	2525.11017	-0.56184954	6.75e-05	0.003214097	19
DCX	15064.17385	21792.13762	-0.532783643	0.000772277	0.01840419	X
DDX25	707.0059651	1070.319166	-0.596381591	4.2e-06	0.000339886	11
DDX3Y	3416.430216	5046.335691	-0.562879382	3e-05	0.002885547	NA
DGKH	125.2490592	184.2386513	-0.559601609	0.004110466	0.049638009	NA
DHPS	352.3150579	556.3919951	-0.659037734	4.38e-05	0.003696338	NA
DLGAP3	792.4396951	1289.705695	-0.704244692	0.000831305	0.019142378	1
DLX6	70.46428574	935.5295574	-3.732577275	0.001149878	0.020660198	NA
DNAJC6	1979.993928	2883.41882	-0.542353541	0.000127773	0.005254196	1
DNM3	953.8179478	1718.011338	-0.850521073	1.05e-05	0.000756279	1
DOK4	3235.203809	4307.066943	-0.412545731	0.000179383	0.006838131	16
DPF1	2860.367169	3950.759183	-0.465907088	0.001170896	0.024464764	19
DRD1	26.65233444	112.6456862	-2.094258641	3.3e-05	0.001838734	5
DRD2	74.0818776	404.4339629	-2.448847911	0.003891277	0.047619224	NA
DUSP7	896.927103	1501.506035	-0.743672443	7.39e-08	1.24e-05	3
EBP	784.9710377	1224.982085	-0.641401874	0.001291127	0.026266954	X
EGR3	39.03661659	127.4793889	-1.720454521	0.000682828	0.016854436	8
EPHA10	991.7620586	1462.870939	-0.560460292	0.00122331	0.036139753	NA
ETV1	1075.607836	1635.545349	-0.60503267	0.002132845	0.037508192	7
FABP3	298.6905945	586.8835744	-0.976917556	0.000702935	0.014515485	NA
FDFT1	4686.131768	7727.636749	-0.721642868	0.000319582	0.01473495	NA
FDPS	1004.553812	1561.21994	-0.635447674	0.001687173	0.031843748	1
FGF13	1589.517614	2510.594324	-0.659565488	0.001666126	0.043430892	NA
FGF14	129.8048485	429.3670536	-1.730604253	4.15e-05	0.002227901	13
FTO	1975.178762	2429.783209	-0.298592127	0.003185834	0.042298106	NA
FUCA1	385.6059067	520.8538426	-0.435352107	0.002601304	0.036397425	NA
FUT8	617.065386	976.4568711	-0.662986579	0.001582785	0.025801472	NA
FXYD7	330.866904	620.2754252	-0.907415017	2.29e-06	0.000451886	NA
GABRA2	392.3493652	792.4147746	-1.017260354	7.79e-05	0.003591769	4
GABRA4	90.41619166	381.8244026	-2.080738812	0.001885883	0.029286031	NA
GABRD	71.87625146	237.5459519	-1.732624098	0.000473636	0.013070804	1
GDAP1L1	2687.128036	3599.375996	-0.421508309	0.000974507	0.021451369	20
GFPT1	3099.295544	4194.180214	-0.436891836	0.001376587	0.027645584	2
GLS	1396.468524	1966.312029	-0.494858773	0.001488586	0.029208015	2
GNAL	770.9008779	1466.884051	-0.929762378	0.000319747	0.009914855	18
GNAO1	12315.00537	15836.1709	-0.362783385	0.000220868	0.011477232	NA
GNAQ	3327.010012	4557.812745	-0.454393104	0.000105269	0.004537739	9
GOLGA2	3340.814464	5668.505531	-0.763146272	5.81e-08	1e-05	9
GORASP2	2349.972842	3148.587165	-0.422953508	0.001132312	0.023943326	2
GOT1	1303.948874	2070.736452	-0.668313427	0.00252641	0.041727048	10
GPR107	3736.658029	4862.098948	-0.380105287	0.003304517	0.049493035	9
GPR85	1012.718244	1380.186788	-0.446625279	0.00150112	0.041076115	NA
GPX4	3501.561888	4628.347702	-0.402714161	0.000302249	0.007586775	NA
GRIN1	3266.894319	4779.777888	-0.549067204	0.000818059	0.01905061	9
GTF2F1	3325.230347	4339.064194	-0.383968358	0.000442508	0.012507204	19
GUCY1A2	637.8506044	918.491749	-0.527980947	0.000614904	0.015575687	11
HAGHL	702.1084093	938.2435037	-0.418439939	0.001279832	0.036987615	NA
HCFC1R1	1001.79411	1396.839276	-0.478820949	0.002098386	0.049004151	NA
HIST3H2A	658.7060396	926.2248084	-0.490778376	0.001997452	0.047921987	NA
HMGCR	4494.396914	7792.654768	-0.79395038	0.002363883	0.039511897	5
HMGCS1	6577.322235	12050.68258	-0.873464717	0.000616689	0.015580061	5
HOOK1	405.9783535	714.6613654	-0.816682053	1.56e-06	0.000338608	NA
HS6ST2	1247.457501	2389.712672	-0.938821145	0.002161201	0.037766295	X
HSF2	1463.908039	2058.491263	-0.49166864	6.85e-05	0.005217948	NA
HSPA12A	490.2051173	914.2498936	-0.900737431	0.000471253	0.0107344	NA
IDI1	2439.119447	4391.44303	-0.848096959	0.000523931	0.014005552	10
INSIG1	1536.095451	3415.003917	-1.152542059	0.000200103	0.007228754	7
KCNAB1	89.45831177	525.8765297	-2.556757802	0.000224179	0.00790639	3
KCNC4	631.6038498	898.9812104	-0.510270061	0.001164535	0.035319049	NA
KCNF1	719.6509736	1651.156022	-1.199443215	3.28e-06	0.000283326	2
KCNJ9	1297.645618	2026.604604	-0.64392065	4.78e-05	0.002426493	1
KIRREL3	1106.472963	2151.16964	-0.960246469	8.85e-05	0.003960768	11
KITLG	484.5623424	980.5347311	-1.019343265	0.000272784	0.008935764	12
KLF16	788.3306889	1194.08986	-0.598166765	6.32e-05	0.004850546	NA
KLHL12	1501.16487	2014.807523	-0.425880933	0.001575331	0.030446425	1
KLHL13	291.062276	525.7202797	-0.856752039	0.000882607	0.01992774	X
LHFPL4	1888.816612	2443.072643	-0.371564059	0.003051647	0.047189517	3
LIN7A	1626.158424	2879.267595	-0.82445108	8.24e-05	0.005870838	NA
LMO4	1927.67324	4131.698342	-1.100354438	0.000778231	0.018465106	1
LSM11	984.0817095	1604.095742	-0.705320185	6.13e-06	0.000466268	5
MAGEH1	2011.424323	2599.237669	-0.370372076	0.002534535	0.041757432	X
MAGEL2	689.3843251	1342.275136	-0.963090344	0.001523321	0.029708593	15
MAP2K1	1219.897973	1747.444134	-0.518462423	2.72e-05	0.002695138	NA
MAP3K9	1631.203367	2435.013286	-0.578967169	0.000261383	0.008740034	14
MAP9	1027.805031	1359.573612	-0.404880311	0.002867332	0.045423717	4
MAPT	18204.83476	23171.67596	-0.347943988	0.00253177	0.041750437	17
MARK1	2196.364584	3150.583138	-0.520446124	0.000138534	0.005624887	1
MAST2	6424.772867	8151.214437	-0.34324818	0.001143449	0.024047274	1
MDH1	2686.561834	3923.408052	-0.546836364	0.000938404	0.018011049	NA
MEF2D	3336.692658	4690.10545	-0.491166785	0.001739212	0.032477058	1
MGAT4A	415.6489107	681.0407976	-0.715566646	0.00182456	0.033456611	2
MORF4L1	6340.845565	8083.296	-0.350414445	0.002104233	0.031654058	NA
MRPL10	998.3992623	1416.281637	-0.504369614	6.96e-05	0.005217948	NA
MRPL18	666.9737317	931.5301987	-0.48059138	0.002904019	0.039511512	NA
MRPL2	533.0788227	753.4968951	-0.499169016	8.18e-05	0.002858057	NA
MRPS18B	960.4110449	1241.720117	-0.370455841	0.00226529	0.033092859	NA
MTSS1	4085.627783	5927.316553	-0.537007366	0.001124081	0.023847553	8
MYADM	637.6669303	838.6192483	-0.393913391	0.002907629	0.045949091	19
MYO1B	520.5920604	870.6712119	-0.744124853	0.001625795	0.026398579	NA
NAPG	1181.628097	1644.404332	-0.47714379	0.001181324	0.035450993	NA
NBL1	1316.642251	1652.026336	-0.327493763	0.001509779	0.024978924	NA
NDUFS2	2983.936718	3965.791937	-0.410988851	0.000777888	0.018465106	1
NDUFV2	52.16140595	112.2498618	-1.108834272	0.001491804	0.040961696	NA
NETO1	69.87237027	281.6826222	-2.017929261	1.02e-06	0.000111106	18
NEU1	814.385651	1174.005022	-0.52702167	0.004055239	0.049032685	NA
NGEF	747.5064853	1696.143036	-1.18314207	1.61e-06	0.000159434	2
NLK	1379.572465	1909.589854	-0.469761014	0.001047905	0.022722752	17
NME7	269.0977347	384.6080809	-0.51500424	0.001377487	0.027645584	1
NOLC1	3682.261139	4919.998227	-0.417606545	0.000821236	0.01905061	10
NOVA2	5452.731131	6945.750822	-0.349053057	0.003024584	0.046990459	19
NPY	343.0386249	1049.455569	-1.614397195	9.42e-10	2.53e-07	7
NR4A3	1359.512704	2471.739267	-0.863069271	6.16e-07	0.000178017	NA
NRG1	167.9350334	325.8428753	-0.962047756	0.001907269	0.034709777	8
NUDT2	160.929928	259.3088757	-0.689258762	0.000549779	0.011983569	NA
OSBP	2656.378067	3788.710658	-0.511787297	0.000109394	0.004667249	11
PACSIN1	797.5328162	1367.642628	-0.779305969	0.000629816	0.013276551	NA
PAK6	267.6365961	471.218878	-0.818065278	0.001172695	0.0244759	15
PCDH1	1118.32347	1700.794959	-0.605952141	0.000734174	0.017825863	5
PCP4L1	99.49973241	246.1109604	-1.312867214	0.002678552	0.037046875	NA
PDE1B	232.8144394	451.2043505	-0.958636635	0.000613992	0.013100985	NA
PDHX	1102.984317	1582.206511	-0.522180958	0.001246182	0.025567901	11
PEG10	13294.44318	24841.33501	-0.901984673	0.0003639	0.008755924	NA
PGM2L1	2243.027251	4383.4355	-0.967263225	1.55e-07	2.25e-05	11
PIP5K1B	125.6517167	312.6721379	-1.319740942	0.000797553	0.015830874	NA
PITPNM1	3206.515466	5047.739525	-0.655148013	0.000548939	0.014513457	11
PJA2	11366.34963	16179.99066	-0.509449107	1.83e-06	0.000381805	NA
PKIB	403.3252758	815.6418915	-1.017198981	0.000367364	0.01092315	6
PLEKHB2	3859.16292	5145.574587	-0.415170076	0.001774891	0.032913923	2
PLXDC1	400.461391	625.9387897	-0.644536337	0.001731713	0.044741065	NA
PLXNC1	744.2588715	1467.253655	-0.980671543	0.00264958	0.043068484	12
PPM1H	183.2664155	423.0655505	-1.211537438	0.002358274	0.039461793	12
PPP1R15A	2048.472043	2859.466003	-0.481741068	2.23e-05	0.001057982	NA
PPP2R2C	2025.787568	2667.251009	-0.397202182	0.001240791	0.036386645	NA
PRICKLE1	164.29495	323.0979037	-0.977574076	0.000147478	0.008811693	NA
PRKAB1	1415.707247	1766.343602	-0.319218345	0.003682799	0.046177429	NA
PRKACA	1824.349704	2269.219091	-0.314217807	0.002911308	0.0395547	NA
PRKAR1A	4593.211485	5996.331018	-0.384616463	0.000241499	0.006351332	NA
PRKCD	510.1715161	736.9717476	-0.531183384	0.000811877	0.027932242	NA
PRKCE	1754.135754	2674.57716	-0.608922392	2.67e-05	0.002695138	NA
PRKCG	666.4554418	906.4000563	-0.442691034	0.002196483	0.038168326	19
PRNP	2553.263365	3255.053307	-0.350868496	0.003005601	0.040464064	NA
PSMA5	924.8565825	1260.268113	-0.446562743	0.000448039	0.010352825	NA
PTPN5	1682.355785	2884.365848	-0.778351751	6.46e-05	0.00311491	11
RAB27B	96.74697481	165.1023206	-0.773496704	0.003876697	0.047568639	NA
RAB39B	859.4989789	1233.733251	-0.523535378	0.000598764	0.015368276	X
RAB3A	4956.788361	6816.090323	-0.459458217	0.00021789	0.0113595	NA
RAB3C	763.8979922	1564.596346	-1.036035187	3.94e-05	0.002153769	5
RAB40C	1625.436444	2120.114188	-0.382369552	0.002190089	0.038098871	16
RAB6B	7729.431849	10111.38342	-0.387721429	0.000837868	0.019221511	3
RABIF	398.5638539	601.8739932	-0.595301768	4.78e-05	0.002426493	1
RAP1GDS1	1234.756136	1747.822352	-0.5023093	0.000801057	0.018857514	4
RASGRF1	748.586587	1488.805068	-0.992987203	0.002409832	0.034445363	NA
RASGRP2	919.018919	1875.970138	-1.030355602	2.24e-11	8e-09	11
RIC3	718.5253803	1074.157343	-0.581544845	0.003684871	0.046177429	NA
RIMS4	2436.880294	4918.908774	-1.013793475	4.5e-05	0.002350619	20
RNF126	1789.543846	2366.238673	-0.402613029	0.000804378	0.027932242	NA
RNF38	3078.541814	4006.595126	-0.380064513	0.000408529	0.011855326	9
RNMT	2612.432117	3678.42212	-0.493730236	0.001341139	0.03834264	NA
RPP25	409.5402452	821.6026667	-1.00750565	0.000180111	0.00685239	15
RTN1	11318.93097	16506.56075	-0.544459996	0.001157833	0.024248094	14
SEC61A1	6714.709705	8571.849866	-0.352289584	0.000403915	0.009574933	NA
SLC35A2	521.3279069	706.2828704	-0.439384545	0.002227912	0.032821158	NA
SLC35E1	1933.489753	2677.109177	-0.470067602	5.05e-05	0.00255644	19
SLC39A3	796.430923	1051.537535	-0.401577059	0.001415462	0.023745432	NA
SLC7A8	228.7058561	458.0731929	-1.00660746	0.002538903	0.04176118	14
SMPD3	2365.304183	3886.439016	-0.717006078	4.01e-07	4.91e-05	16
SNTG1	71.10382045	208.0830847	-1.558008874	0.00019429	0.007111694	8
SOX1	1114.092002	2416.095292	-1.117517454	0.001346558	0.027199121	13
SPTBN1	9190.370182	12637.93424	-0.459657353	0.00089017	0.020051645	2
SQLE	2752.523528	5084.94943	-0.88532653	0.000731743	0.01778919	8
SRA1	1164.006062	1485.042632	-0.351984649	0.002426465	0.040358254	5
SRD5A1	1814.411286	2435.222193	-0.424345969	0.00050536	0.020461939	NA
SRP54	1634.285019	2185.439225	-0.419113663	0.002009409	0.036095189	14
SRPRB	800.6445606	1065.408683	-0.412588621	0.003712439	0.046345222	NA
SST	30.93927981	1539.243181	-5.636852813	1.11e-05	0.000792157	3
STARD4	710.880817	1472.784104	-1.051779066	2.39e-05	0.002492453	NA
STMN2	21646.25004	27715.91708	-0.356554975	0.002149215	0.037596238	8
STXBP2	289.6714519	430.8528644	-0.5765571	0.000347389	0.010556587	19
SV2A	7811.339954	11102.72842	-0.507493451	0.000299156	0.009493919	1
SYNGR3	2293.76933	3300.133895	-0.524666488	0.000673552	0.025002527	NA
SYNJ1	1532.758696	2115.871483	-0.465946883	0.001040114	0.022612244	21
SYNJ2	178.1622295	292.5714596	-0.718471253	0.00011399	0.007301528	NA
SYT3	1177.176237	1672.764322	-0.507303073	0.002004284	0.047921987	NA
THOC3	536.7390199	781.6009006	-0.542973171	0.000797206	0.018799851	5
TMOD2	5661.312011	7458.844795	-0.397843836	0.000375865	0.011158745	15
TRAPPC5	418.1195391	633.444016	-0.598186295	0.000879237	0.02922182	NA
TRIB2	3731.432966	5937.874832	-0.670720668	0.000587438	0.015198679	2
TRIM3	2342.744808	3179.071035	-0.440207774	0.001137978	0.024003322	11
TSPYL5	722.0066201	1271.066057	-0.81763968	1.19e-05	0.000827959	8
TUBG2	1275.541874	1731.665847	-0.441790973	0.00194147	0.029867037	NA
TUSC2	1222.862422	1556.642507	-0.348086158	0.003269954	0.049296731	3
TXNL1	1926.495515	2782.027944	-0.52996798	3.65e-06	0.00064702	NA
UNC13A	3585.058557	7084.476711	-0.983104581	1.96e-07	2.72e-05	19
VAMP2	9078.797342	12168.822	-0.422639332	0.002159804	0.03220108	NA
VDAC3	3177.099831	4250.318283	-0.419396507	0.003225512	0.048817132	8
VIP	5.780415344	42.06327394	-2.913761108	0.000209382	0.007480096	6
XPO7	3776.074497	4943.442228	-0.388598775	0.000272242	0.008933148	8
YKT6	3903.011608	4915.834507	-0.332815512	0.001292283	0.022301743	NA
YWHAH	5608.825065	7505.966793	-0.420459043	0.002410343	0.040193871	22
ZMYND19	1257.270338	1739.431053	-0.468264798	0.002449876	0.040712603	9
ZRANB1	1021.86087	1317.243798	-0.366625821	0.001402112	0.027994432	10
