## Extended Data 2 for "Age-induced midbrain-striatum assembloids model early phenotypes of Parkinson’s disease"

	AGED	YOUNG	log2FoldChange	pvalue	padj	gene_chr
ABCC4	771.3408781	323.2302095	1.259640616	1.22e-06	0.000127232	13
ADAMTS9	548.3733969	245.427416	1.164793499	0.000714724	0.017463295	3
ADD3	2626.993204	1748.632062	0.587474022	0.001091644	0.020025633	NA
ANKS6	757.8115922	525.5831801	0.531598008	0.000916078	0.020539486	9
ANTXR1	1387.164782	804.4835323	0.784198107	1.3e-05	0.000890739	2
ANTXR2	611.1668732	296.2131701	1.049680247	0.000893881	0.020111812	4
ARRDC3	6231.668956	2377.582599	1.391149728	1.01e-10	3.36e-08	5
ASXL1	8842.320054	6860.237615	0.366174955	0.000151039	0.004459296	NA
ATF7IP	5866.295144	4540.498854	0.369761851	0.002972019	0.04647318	12
ATP10D	264.1029107	168.1037291	0.650637064	0.002832397	0.044980883	4
ATP11A	2352.819482	1537.384948	0.614006435	1.45e-05	0.00096551	13
ATRX	2570.347479	1969.228527	0.383817277	0.003527389	0.045119125	NA
AXL	693.3477927	416.75904	0.737598023	0.000241472	0.008230918	19
BAZ1A	939.9679622	628.0568999	0.585361194	0.000296925	0.0094386	14
BAZ2B	1367.587381	977.2781693	0.483119572	0.000797634	0.018799851	2
BOC	2188.529201	1253.915627	0.804848229	0.001251313	0.025618769	3
BST2	436.8243269	234.6990737	0.901981884	0.003308584	0.049493035	19
BTNL9	286.4113396	88.57513745	1.706722591	2.1e-12	9.44e-10	5
C1RL	399.6618816	256.4756342	0.636468702	0.002118431	0.037358675	12
CAPG	329.6456355	197.8355152	0.734345556	5.47e-05	0.002733731	2
CD44	412.4556058	177.5654728	1.218320079	0.000200573	0.007232215	11
CD74	45.51494722	15.66398265	1.545981333	0.000440803	0.010210161	NA
CDK2	572.3408174	342.0965714	0.740841629	0.000226628	0.011662576	NA
CELSR1	4584.743372	2409.135806	0.928937797	8.37e-05	0.003799353	22
CFLAR	1238.690463	873.8004615	0.505586836	0.000887857	0.020022891	2
CHI3L1	1772.610284	39.89997864	5.479466445	7.36e-08	1.24e-05	1
CHST6	375.9124712	206.3316071	0.869772781	0.000290766	0.007364917	NA
CLIC4	3510.994059	2482.367385	0.499956354	0.001251127	0.036568271	NA
COL21A1	53.0117344	6.957668134	2.920086998	9.49e-06	0.000692055	6
CPNE3	2881.226667	1973.271994	0.547435336	0.000856283	0.019446977	8
CRB1	1103.067009	774.7293967	0.509331898	0.000237078	0.008153035	1
DDR1	41981.97148	17566.18517	1.256938197	4.22e-20	5.1e-17	6
DHRS3	458.8042014	202.9552241	1.181190873	1.9e-06	0.000180894	1
DOCK1	995.1258556	645.3140922	0.625014419	0.000257501	0.012837225	NA
EFHD1	845.6522238	422.7629948	1.002392027	3e-07	3.89e-05	2
EMX2OS	2276.946349	887.2774389	1.361179537	3.45e-06	0.000294233	10
ERC1	3812.054014	2353.245083	0.696400296	1.05e-08	2.13e-06	12
FGFR3	10640.792	3437.134218	1.630893539	3.14e-10	9.19e-08	4
GBGT1	70.90210407	28.10207526	1.355677814	3.2e-05	0.001787513	9
GJA1	1384.082124	661.4572905	1.065414268	0.00327483	0.049307416	6
GMPR	132.7194639	40.6253183	1.716955555	0.00174124	0.027688283	NA
GPNMB	208.0543017	90.1317426	1.2080789	0.000118384	0.004952402	7
HEPH	533.5844339	237.6159959	1.167973755	2.38e-05	0.001104859	NA
IER3	2144.99714	440.007769	2.287907517	1.13e-11	4.28e-09	6
IMMP2L	96.2786102	44.48246226	1.12250265	0.000195074	0.007111694	7
INPP5D	203.7486951	118.9303328	0.786362558	0.001085111	0.023276301	2
INPPL1	4029.873966	3114.404338	0.371423661	0.003243416	0.04281787	NA
ITFG2	380.5674556	242.324216	0.648544586	0.002764171	0.044261095	12
ITGB1	2513.752265	1948.938893	0.366770772	0.002221038	0.038464159	10
ITPR2	191.3061975	70.4366162	1.44605093	0.002008537	0.030621833	NA
KCNN3	1030.216894	764.6095066	0.430846491	0.001904068	0.029520736	NA
KCTD15	2214.224572	1656.221828	0.419455096	0.001172848	0.035450993	NA
KIF13A	564.0239531	405.8048533	0.474846327	0.003195589	0.042398349	NA
LOXL2	273.4381222	143.0667521	0.937023898	3.92e-05	0.003424127	NA
LOXL3	903.9252577	692.708498	0.383443165	0.002726008	0.043904636	2
LRIG1	6081.492618	4200.828078	0.533743457	0.002847576	0.045147748	3
LTBP1	1245.094814	731.9188036	0.764827183	9.56e-10	2.53e-07	2
LTBP3	5059.253926	3548.173649	0.511652515	0.001959631	0.035528879	11
MAP4K4	11844.32851	9448.496474	0.326205915	0.00324322	0.04281787	NA
MAT2A	11566.43481	8212.030571	0.494353517	0.001153781	0.024238185	2
MDM1	1103.418555	560.3143994	0.981003578	0.000235604	0.008131287	12
MDM4	1180.499612	938.7228086	0.331661639	0.003999039	0.048659189	NA
MEGF10	1950.380729	1025.908559	0.927942811	3.45e-10	9.95e-08	5
MID1	1704.606027	1113.371299	0.616274425	0.00139832	0.027976529	X
MSN	2956.222404	2149.813031	0.459396374	0.001744433	0.044741065	NA
MSRA	656.1336007	381.2496828	0.786600017	0.000829403	0.016320651	NA
NCOA1	2693.850481	2047.242091	0.39641984	0.001351544	0.0229333	NA
NEK9	1892.359275	1321.585342	0.517344605	7.59e-05	0.003526422	14
NEO1	7019.367612	4878.629088	0.525147108	0.002722997	0.037634526	NA
NFATC4	1955.429459	1162.070065	0.752479648	1.81e-07	2.58e-05	14
NSD1	2423.010393	1818.110348	0.414345809	0.000577577	0.022750845	NA
NUP210	1368.977861	891.9884921	0.616531038	5.67e-05	0.002788725	3
PHC2	5153.072075	3958.190726	0.380511086	0.001914299	0.029607719	NA
PODXL	1087.568964	662.9710375	0.714692041	0.000568748	0.014884532	7
PPP2R2B	5096.978551	3062.077255	0.735493135	0.003607371	0.045656158	NA
PRELP	159.3265561	53.10332739	1.582815983	5.93e-05	0.002881566	1
RIN3	123.8142315	37.44671822	1.734424831	0.000485234	0.013321178	14
RPS27L	1267.486674	883.4598417	0.522150588	0.000578669	0.015032165	15
RPS6	12117.0984	8814.739012	0.45934963	0.00282578	0.044912714	9
RYK	1134.250964	847.1553373	0.42119236	0.000333729	0.01534287	NA
SCARB1	1753.29359	1174.460252	0.578865609	0.001239843	0.021679027	NA
SDC4	256.9778784	126.6526818	1.023068104	0.000238084	0.008158597	20
SERPING1	486.7715305	317.1389073	0.614790582	0.000148252	0.005883522	11
SGPL1	2819.807359	2056.498153	0.456377376	0.000182169	0.006889998	10
SH3BGRL2	486.652152	343.2745876	0.508370683	0.002252487	0.033006151	NA
SLC13A3	430.8119051	287.9545542	0.583539774	0.00165176	0.043339684	NA
SLC16A9	835.2287812	503.9449089	0.732852338	0.000393138	0.011495175	10
SLC2A12	139.3665974	72.25423996	0.948980445	0.000277974	0.009075011	6
SLC7A5	7318.619431	5143.594294	0.5088843	1.23e-06	0.000302376	NA
SMARCC1	3972.147704	3103.803914	0.356085212	0.002198025	0.03253043	NA
SMO	1153.802404	846.5082931	0.445779044	0.000266114	0.008867551	7
SMYD3	500.281282	353.1264095	0.502960145	0.000280216	0.007135313	NA
SOX5	5895.122641	3241.483807	0.863039491	0.001895474	0.046808821	NA
SRPX	108.023009	37.12973448	1.544954051	0.000976736	0.018563758	NA
SYNCRIP	4104.846702	3411.282821	0.267010884	0.004004061	0.048689482	NA
TCTE3	235.8553267	154.697124	0.615936933	0.001017984	0.022231159	6
TGFBR3	82.84710122	25.45050471	1.725130736	5.83e-05	0.002848645	1
TRIM22	560.8502173	324.8129057	0.79317855	0.000768781	0.018366163	11
TTC28	2887.81989	1985.118353	0.54183354	0.000441419	0.012507204	22
UHRF1	950.2232397	484.3936258	0.970623825	0.000667417	0.024935147	NA
YAP1	1140.526047	790.4094443	0.52930675	0.000213329	0.007607043	11
ZC3HAV1	289.8688368	163.3787273	0.834457807	0.000101607	0.004410721	7
ZNF217	802.6705277	575.3811707	0.481851712	0.000802148	0.018860226	20
ZNF292	1981.239404	1422.870887	0.477691448	3.19e-05	0.001391134	NA
ZNF423	1124.993554	776.2099631	0.536733043	0.001362103	0.02309209	NA
