## Extended Data 3 for "Age-induced midbrain-striatum assembloids model early phenotypes of Parkinson’s disease"

	AGED	YOUNG	log2FoldChange	pvalue	padj	gene_chr
ANKRD55	19.00588929	66.10341107	-1.824360257	0.000551061	0.014544782	5
ANKS1B	941.9583939	1459.792425	-0.633116036	0.000570977	0.014912542	12
ARC	788.7269321	1166.379774	-0.565035106	0.003851372	0.047401671	NA
ARFGEF3	1635.295445	2418.210154	-0.564532457	0.001455757	0.040459393	NA
ARHGAP20	230.6292764	375.2803132	-0.699324578	0.00163792	0.043261167	NA
ARPP21	2410.133071	3573.311549	-0.568014885	0.000780911	0.027403903	NA
BRINP2	545.0544512	1051.019272	-0.949313306	0.001536017	0.029895872	1
CA10	67.65135604	174.8049314	-1.377798895	0.002928585	0.046167019	17
CAMSAP1	5586.318273	7020.466997	-0.329909262	0.00325897	0.049207908	9
CBX4	2454.833169	3208.82968	-0.38675134	0.000509096	0.013799854	17
CCDC184	1349.224527	2536.082772	-0.911754934	6.11e-07	7.03e-05	12
CDH13	172.375981	422.0216669	-1.29294739	0.000144825	0.008718459	NA
CLCN4	2238.913858	3085.924736	-0.463389602	0.00077979	0.018469366	X
COL26A1	793.2116431	1332.085679	-0.749727328	0.000759627	0.018203987	7
CRH	82.90761288	3083.3118	-5.217668678	0.001666986	0.026863214	NA
CRY2	2152.397738	3484.559636	-0.695456053	4.02e-07	4.91e-05	11
DACT3	2207.894406	3808.686397	-0.786819649	6.52e-07	7.46e-05	19
DCLK1	6130.385989	8673.293774	-0.500525929	0.000116945	0.004934913	13
DCX	15064.17385	21792.13762	-0.532783643	0.000772277	0.01840419	X
DIRAS2	912.090337	1610.596252	-0.820789164	0.003327059	0.049654108	9
DLGAP3	792.4396951	1289.705695	-0.704244692	0.000831305	0.019142378	1
DNAJC6	1979.993928	2883.41882	-0.542353541	0.000127773	0.005254196	1
DOK4	3235.203809	4307.066943	-0.412545731	0.000179383	0.006838131	16
DPF1	2860.367169	3950.759183	-0.465907088	0.001170896	0.024464764	19
DUSP4	4199.207015	6788.890821	-0.693346741	0.00155089	0.03009443	8
DUSP7	896.927103	1501.506035	-0.743672443	7.39e-08	1.24e-05	3
EGR3	39.03661659	127.4793889	-1.720454521	0.000682828	0.016854436	8
ELFN1	337.9937975	644.9319378	-0.934466942	0.000490412	0.011091969	NA
ETV1	1075.607836	1635.545349	-0.60503267	0.002132845	0.037508192	7
FABP3	298.6905945	586.8835744	-0.976917556	0.000702935	0.014515485	NA
FBXL16	2408.823467	3889.818548	-0.692129326	2.42e-06	0.000219321	16
FBXO27	113.4562055	173.9224258	-0.619729626	0.003032343	0.047035389	19
FGF13	1589.517614	2510.594324	-0.659565488	0.001666126	0.043430892	NA
FRMPD4	137.2424948	326.3962359	-1.252925928	9.65e-09	2.01e-06	X
FXYD7	330.866904	620.2754252	-0.907415017	2.29e-06	0.000451886	NA
GDAP1L1	2687.128036	3599.375996	-0.421508309	0.000974507	0.021451369	20
GDPD5	1396.779051	2198.963685	-0.655601291	2.82e-07	3.72e-05	11
GLRA3	30.16998417	100.7033908	-1.75416341	0.001122123	0.02383216	4
GNAL	770.9008779	1466.884051	-0.929762378	0.000319747	0.009914855	18
GOLGA2	3340.814464	5668.505531	-0.763146272	5.81e-08	1e-05	9
GRHL1	186.3855569	299.899283	-0.687316145	8.49e-05	0.002938922	NA
GRIK3	4988.510737	8399.273268	-0.751803886	0.00036387	0.010835939	1
GRM4	111.9500583	498.4287021	-2.156558832	0.001226206	0.02148935	NA
GUCY1A2	637.8506044	918.491749	-0.527980947	0.000614904	0.015575687	11
HEXIM1	908.6791976	1365.477187	-0.588296224	4.61e-05	0.002374177	17
HMGCR	4494.396914	7792.654768	-0.79395038	0.002363883	0.039511897	5
HMGCS1	6577.322235	12050.68258	-0.873464717	0.000616689	0.015580061	5
HRH2	113.0162052	205.4500547	-0.858001104	0.000993903	0.021754423	5
IQSEC2	1734.655367	2296.727283	-0.404329699	0.001264484	0.0368108	NA
KCNF1	719.6509736	1651.156022	-1.199443215	3.28e-06	0.000283326	2
KCNJ9	1297.645618	2026.604604	-0.64392065	4.78e-05	0.002426493	1
KIAA0895	604.1704791	1046.165613	-0.790455353	0.00011158	0.004729177	7
KIRREL3	1106.472963	2151.16964	-0.960246469	8.85e-05	0.003960768	11
LHFPL4	1888.816612	2443.072643	-0.371564059	0.003051647	0.047189517	3
LINC01844	14.66535839	48.38323571	-1.744271654	0.001176111	0.020974714	NA
LMO4	1927.67324	4131.698342	-1.100354438	0.000778231	0.018465106	1
LRRC73	141.0263448	260.1954976	-0.891288492	1.99e-05	0.001241888	6
MAP9	1027.805031	1359.573612	-0.404880311	0.002867332	0.045423717	4
MARK1	2196.364584	3150.583138	-0.520446124	0.000138534	0.005624887	1
MAST2	6424.772867	8151.214437	-0.34324818	0.001143449	0.024047274	1
MEF2D	3336.692658	4690.10545	-0.491166785	0.001739212	0.032477058	1
MVD	3031.926797	4935.409349	-0.702749877	0.001540319	0.029949451	16
MYO16	576.0898043	1036.33107	-0.849321926	0.000654479	0.016349287	13
MYO1B	520.5920604	870.6712119	-0.744124853	0.001625795	0.026398579	NA
NGEF	747.5064853	1696.143036	-1.18314207	1.61e-06	0.000159434	2
NOG	117.5799487	228.2393821	-0.960464646	0.002209427	0.032648905	NA
NPAS4	67.36108177	181.7887485	-1.438429166	0.001730895	0.027572275	NA
NR4A2	1851.453762	3946.696343	-1.091640499	0.000442361	0.018522262	NA
NR4A3	1359.512704	2471.739267	-0.863069271	6.16e-07	0.000178017	NA
NRGN	151.9765246	2119.057402	-3.802229547	0.000758699	0.018203987	11
NRN1	2172.755194	3465.502053	-0.673545475	0.00024395	0.012394078	NA
NRSN1	850.0113673	1241.316751	-0.548152004	0.000349939	0.010584158	6
NUDT21	4415.454103	5999.052221	-0.442182664	0.000574414	0.022700125	NA
NXPH3	529.8123247	1265.01726	-1.255307066	4.84e-05	0.004045229	NA
PAK6	267.6365961	471.218878	-0.818065278	0.001172695	0.0244759	15
PCDH1	1118.32347	1700.794959	-0.605952141	0.000734174	0.017825863	5
PCP4L1	99.49973241	246.1109604	-1.312867214	0.002678552	0.037046875	NA
PDZD4	12027.05419	15959.36767	-0.408137203	0.000562008	0.014758057	X
PHF24	1077.433215	1689.707366	-0.649802992	0.000364495	0.016287926	NA
PIP5K1B	125.6517167	312.6721379	-1.319740942	0.000797553	0.015830874	NA
PITPNM1	3206.515466	5047.739525	-0.655148013	0.000548939	0.014513457	11
PITPNM3	1110.998847	1706.762953	-0.620207529	0.000797925	0.015830874	NA
PLEKHB2	3859.16292	5145.574587	-0.415170076	0.001774891	0.032913923	2
PLPPR4	1342.237836	1926.666056	-0.521780983	0.000221951	0.01149607	NA
PNOC	65.50458255	164.9375658	-1.339792661	0.003489905	0.044894229	NA
PPP2R2C	2025.787568	2667.251009	-0.397202182	0.001240791	0.036386645	NA
PRKCD	510.1715161	736.9717476	-0.531183384	0.000811877	0.027932242	NA
RAB11FIP4	2660.11439	3403.408209	-0.355373427	0.001602517	0.030726029	17
RAB3A	4956.788361	6816.090323	-0.459458217	0.00021789	0.0113595	NA
RAB3C	763.8979922	1564.596346	-1.036035187	3.94e-05	0.002153769	5
RAB40C	1625.436444	2120.114188	-0.382369552	0.002190089	0.038098871	16
RAP1GAP2	1282.668318	1798.568329	-0.488395808	0.001738044	0.044741065	NA
RAP1GDS1	1234.756136	1747.822352	-0.5023093	0.000801057	0.018857514	4
RASGRF1	748.586587	1488.805068	-0.992987203	0.002409832	0.034445363	NA
RBFOX2	11660.4167	14569.68968	-0.321313276	0.000826894	0.019070871	22
RCAN3	279.3351842	468.5227053	-0.749350244	0.001892617	0.029366873	NA
RETREG2	3774.797881	4669.080188	-0.307081645	0.003812216	0.047071197	NA
RGS7BP	703.4445271	986.6667469	-0.489248587	0.000454412	0.018829174	NA
RIMS4	2436.880294	4918.908774	-1.013793475	4.5e-05	0.002350619	20
RNF152	364.6614385	716.18971	-0.974257458	3.27e-07	4.21e-05	18
RNMT	2612.432117	3678.42212	-0.493730236	0.001341139	0.03834264	NA
RTN1	11318.93097	16506.56075	-0.544459996	0.001157833	0.024248094	14
SAR1A	2251.337336	2858.922798	-0.344648623	0.001881388	0.029263505	NA
SELENOI	1254.72073	1753.784562	-0.482546506	0.002890555	0.045716659	2
SMPD3	2365.304183	3886.439016	-0.717006078	4.01e-07	4.91e-05	16
SPAG1	40.07545455	79.3185043	-0.974116035	0.003213612	0.048780871	8
SQLE	2752.523528	5084.94943	-0.88532653	0.000731743	0.01778919	8
SRD5A1	1814.411286	2435.222193	-0.424345969	0.00050536	0.020461939	NA
SST	30.93927981	1539.243181	-5.636852813	1.11e-05	0.000792157	3
STARD4	710.880817	1472.784104	-1.051779066	2.39e-05	0.002492453	NA
SYBU	1667.279331	2382.429399	-0.514507708	3.91e-05	0.003424127	NA
SYNGR3	2293.76933	3300.133895	-0.524666488	0.000673552	0.025002527	NA
SYT6	453.399055	828.6030638	-0.87285538	0.000123809	0.005145925	1
TADA1	809.1974251	1028.144164	-0.345696084	0.003180664	0.042258653	NA
TBC1D22B	525.3030033	715.7589911	-0.447702555	0.000602321	0.0154009	6
TENM1	325.3669965	559.8782644	-0.780841243	6.04e-06	0.000463066	X
TESC	99.40249457	220.1176036	-1.1385045	0.000310258	0.009734354	12
TMEM159	500.8785761	847.2136862	-0.75878137	5.03e-05	0.004117362	NA
TRIB2	3731.432966	5937.874832	-0.670720668	0.000587438	0.015198679	2
UNC13A	3585.058557	7084.476711	-0.983104581	1.96e-07	2.72e-05	19
VIP	5.780415344	42.06327394	-2.913761108	0.000209382	0.007480096	6
WDR37	1933.609989	2802.39236	-0.53540823	2.78e-05	0.001602452	10
WRNIP1	1942.583794	2702.419628	-0.476114384	0.000227163	0.007960583	6
YJEFN3	709.8934529	974.4311273	-0.455699476	0.002768049	0.038147483	NA
ZIC4	17.32526613	51.28086259	-1.548245036	0.000245176	0.008313179	3
