## Extended Data 4 for "Age-induced midbrain-striatum assembloids model early phenotypes of Parkinson’s disease"

	AGED	YOUNG	log2FoldChange	pvalue	padj	gene_chr
ABCC4	771.3408781	323.2302095	1.259640616	1.22e-06	0.000127232	13
ABI3BP	232.3562709	102.9931979	1.180387697	0.003325591	0.043404271	NA
ACCS	258.0447603	135.5696461	0.932029385	0.001251569	0.036568271	NA
ADCYAP1R1	5621.370685	3732.920473	0.590880482	0.000870236	0.016927744	NA
BAZ1A	939.9679622	628.0568999	0.585361194	0.000296925	0.0094386	14
BAZ2B	1367.587381	977.2781693	0.483119572	0.000797634	0.018799851	2
BOC	2188.529201	1253.915627	0.804848229	0.001251313	0.025618769	3
C1RL	399.6618816	256.4756342	0.636468702	0.002118431	0.037358675	12
CAPG	329.6456355	197.8355152	0.734345556	5.47e-05	0.002733731	2
CCDC14	2815.883442	2122.793247	0.408008663	0.003060498	0.047282368	3
CD44	412.4556058	177.5654728	1.218320079	0.000200573	0.007232215	11
CD74	45.51494722	15.66398265	1.545981333	0.000440803	0.010210161	NA
CHI3L1	1772.610284	39.89997864	5.479466445	7.36e-08	1.24e-05	1
CNTRL	1119.281899	845.5719441	0.406414576	0.002179916	0.037990289	9
COL21A1	53.0117344	6.957668134	2.920086998	9.49e-06	0.000692055	6
CSRP2	4447.225712	2393.248177	0.894268411	0.001417868	0.023765043	NA
ECHDC2	851.2587578	478.7820142	0.83038704	1.33e-05	0.00090895	1
EFS	2910.840721	1797.031518	0.696538605	2.67e-06	0.000240009	14
ENHO	1276.204854	826.3955875	0.626879203	0.000181421	0.006875141	9
GALNT16	1517.003696	862.4624968	0.813849597	1.89e-06	0.000180894	14
GBGT1	70.90210407	28.10207526	1.355677814	3.2e-05	0.001787513	9
GMPR	132.7194639	40.6253183	1.716955555	0.00174124	0.027688283	NA
GPNMB	208.0543017	90.1317426	1.2080789	0.000118384	0.004952402	7
GRAMD2B	81.81464427	21.68352374	1.920541082	0.0002904	0.009307733	5
HMGN5	300.332969	170.4071192	0.814420624	0.000232239	0.011874691	NA
IER3	2144.99714	440.007769	2.287907517	1.13e-11	4.28e-09	6
INPP5D	203.7486951	118.9303328	0.786362558	0.001085111	0.023276301	2
ITFG2	380.5674556	242.324216	0.648544586	0.002764171	0.044261095	12
KCNN3	1030.216894	764.6095066	0.430846491	0.001904068	0.029520736	NA
KCTD15	2214.224572	1656.221828	0.419455096	0.001172848	0.035450993	NA
KIAA1217	499.8067032	221.0198281	1.180941523	0.000165409	0.006393706	10
MAST4	397.1146967	259.3269797	0.617832758	0.000129907	0.00403466	NA
MAVS	2226.804262	1602.614184	0.474484725	1.78e-05	0.002014513	NA
MDM1	1103.418555	560.3143994	0.981003578	0.000235604	0.008131287	12
MED12	2539.610439	1931.00267	0.39515173	0.001556888	0.02558219	NA
MEGF10	1950.380729	1025.908559	0.927942811	3.45e-10	9.95e-08	5
MFAP4	622.8950952	236.569229	1.402103508	7.54e-06	0.000562535	17
MLH3	688.3653872	502.2904059	0.457119475	0.002184932	0.038043412	14
MOV10	795.4941033	544.8903384	0.541701802	0.001718833	0.032221033	1
MTTP	273.7210159	116.8804822	1.229841172	0.001544652	0.030003515	4
MYO5C	106.3159632	44.78424171	1.25079808	1.84e-05	0.001178243	15
NEK9	1892.359275	1321.585342	0.517344605	7.59e-05	0.003526422	14
NFATC2	28.16967844	8.897233711	1.645163779	0.003304989	0.049493035	20
NPFFR1	77.27915655	30.36697691	1.359347836	0.000161798	0.006291877	10
NUP188	1838.168445	1387.908401	0.405332874	0.000897909	0.029718555	NA
PIWIL4	54.51858542	17.32476548	1.608651164	0.000343524	0.010455569	11
PLD2	1011.157694	649.0613185	0.638581615	8.71e-05	0.003903731	17
PRELP	159.3265561	53.10332739	1.582815983	5.93e-05	0.002881566	1
PRSS23	356.1556045	191.3189893	0.89513056	3.19e-05	0.002988867	NA
RBMX	8821.440688	6908.805499	0.352637064	0.002241657	0.038677422	X
RPS27L	1267.486674	883.4598417	0.522150588	0.000578669	0.015032165	15
SCARB1	1753.29359	1174.460252	0.578865609	0.001239843	0.021679027	NA
SDC4	256.9778784	126.6526818	1.023068104	0.000238084	0.008158597	20
SERPING1	486.7715305	317.1389073	0.614790582	0.000148252	0.005883522	11
SLC24A4	145.8169081	49.90271069	1.553033747	0.000313815	0.009814081	14
SLC2A12	139.3665974	72.25423996	0.948980445	0.000277974	0.009075011	6
SMYD2	416.3595124	191.4213349	1.121711462	7.64e-10	2.14e-07	1
SNHG14	4068.667762	2140.947531	0.925900145	9.22e-06	0.001257504	NA
STON2	312.4856841	177.0381378	0.825303885	6.79e-06	0.000510395	14
STOX1	222.4330729	101.8175111	1.127421897	7.07e-05	0.003343214	10
TBC1D1	1704.183233	1170.713168	0.542444448	0.002579678	0.0422879	4
TCN2	340.7336006	217.1690118	0.653277466	0.003799538	0.046974995	NA
TGFBR3	82.84710122	25.45050471	1.725130736	5.83e-05	0.002848645	1
THBS4	375.5543687	228.5749349	0.719483356	0.002278079	0.038936747	5
TRAF3IP2	134.5339668	76.09745351	0.81445031	0.000760109	0.018203987	6
TRIM22	560.8502173	324.8129057	0.79317855	0.000768781	0.018366163	11
UCP2	1115.043253	635.5313654	0.810782326	9.94e-05	0.004367283	11
VSIR	47.34724963	20.55944555	1.199508008	0.002806523	0.04468013	10
ZBED5	1972.748414	1473.247267	0.420574721	0.000122734	0.005112234	11
ZNF292	1981.239404	1422.870887	0.477691448	3.19e-05	0.001391134	NA
ZNF70	388.0853051	249.297018	0.638907843	0.000171476	0.009875645	NA
